# kamino: fast proteome-wide variant calling for amino acid phylogenomics

**DOI:** 10.64898/2026.05.21.726148

**Authors:** Romain Derelle, John A. Lees, Leonid Chindelevitch

## Abstract

Amino acid-based phylogenetics usually relies on first clustering and aligning orthologous proteins. This approach is powerful but computationally demanding. Here, we present kamino, a reference- and alignment-free method that rapidly builds amino acid phylogenomic alignments directly from proteomes. As with similar algorithms, homologous regions are identified through shared sequences flanking variable regions. The method uses local changes in recoded k-mer occupancy to efficiently identify variable positions within these homologous regions and extract the corresponding pseudo-aligned sequences. It generates phylogenetically informative alignments across diverse prokaryotic and eukaryotic datasets. Phylogenetic analyses show that it accurately recovers Mycobacterium tuberculosis lineages, most curated GTDB taxa, and relationships consistent with published Drosophila and mammalian phylogenies, while producing signals broadly similar to BUSCO-based approaches. Runtimes are comparable to genome-based alignment-free methods and several orders of magnitude faster than classical marker-based pipelines, with moderate memory requirements. The method performs well across a broad range of divergence levels, from within-species comparisons to family-level prokaryotic and phylum-level eukaryotic datasets. kamino therefore provides a fast and simple route from proteomes to phylogenomic alignments across a broad range of evolutionary scales. The program is implemented in Rust and freely available at https://github.com/rderelle/kamino.
