## Supplementary data for "kamino: fast proteome-wide variant calling for amino acid phylogenomics"

### Sheet: Figure 2
group	rank	taxon name	length alignment	percentage constant sites	percentage missing data	Pythia_score	median_proteome_size
Animal	class	Actinopteri	181103	57.01	9	0.09	28768
Animal	class	Arachnida	24798	51.89	8.3	0	18801.5
Animal	class	Aves	831727	59.77	6.4	0.26	16433
Animal	class	Insecta	43004	52.03	9	0	20027.5
Animal	class	Mammalia	634945	58.58	7.5	0	21684.5
Animal	class	Trematoda	85503	57.06	8.2	0	11812
Animal	family	Formicidae	513344	59.67	6.4	0	14307
Animal	genus	Drosophila	569874	60.32	5.2	0	14623
Animal	order	Anura	444727	57.37	8.5	0	22439.5
Animal	order	Artiodactyla	918051	66.65	7	0.02	20281
Animal	order	Carnivora	968378	67.01	4.7	0	20338.5
Animal	order	Chiroptera	1020310	62.91	5.2	0	19484.5
Animal	order	Coleoptera	121077	52.74	8.6	0	16531
Animal	order	Cypriniformes	749012	61.56	7.7	0	26548
Animal	order	Diptera	138667	52.72	7.2	0	15102
Animal	order	Hemiptera	72714	54.15	8.2	0	15815.5
Animal	order	Hymenoptera	234635	53.7	7.2	0	13033.5
Animal	order	Lepidoptera	201396	56	8.8	0	16617.5
Animal	order	Passeriformes	591040	63.02	6.4	0	16050
Animal	order	Perciformes	804564	60.65	6.8	0	23317
Animal	order	Primates	945356	66.42	7.2	0	21578
Animal	order	Rhabditida	10353	51.57	9.8	0	21127
Animal	order	Rodentia	787729	61.43	6.5	0	21611
Animal	order	Squamata	647195	57.88	7.1	0	20046.5
Animal	phylum	Arthropoda	5239	52.61	10.5	0.07	24058
Animal	phylum	Chordata	15015	56.08	9.1	0	25357.5
Animal	phylum	Mollusca	60430	51.98	8	0	26500
Animal	phylum	Platyhelminthes	23443	54.18	8.8	0.03	13169.5
Archaea	class	Nanobdellia	26	30.77	11	0.57	1086
Archaea	class	Poseidoniia	152	64.47	10.6	0.44	1451
Archaea	family	Haloarculaceae	6233	46.74	9.2	0	2797
Archaea	family	Haloferacaceae	15994	46.81	6.7	0.01	3588
Archaea	family	Methanobacteriaceae	5891	42.51	7.9	0	2048.5
Archaea	family	Methanosarcinaceae	23884	43.68	5.1	0.01	2949
Archaea	family	Natrialbaceae	61893	50.51	5.7	0.03	4171.5
Archaea	family	Poseidoniaceae	2394	48.62	10.1	0	1521.5
Archaea	family	Thalassarchaeaceae	926	53.13	10	0.06	1261.5
Archaea	family	Thermococcaceae	35686	49.53	5	0.07	2103
Archaea	order	Halobacteriales	8305	46.15	8.5	0	3970.5
Archaea	order	Methanosarcinales	8169	40.21	7.3	0.02	2890
Archaea	order	Poseidoniales	1571	46.21	9.7	0.02	1510
Archaea	order	Sulfolobales	380	38.42	9	0.04	1714
Archaea	phylum	Halobacteriota	391	40.15	8.7	0.16	2543
Archaea	phylum	Methanobacteriota	1754	37.97	7.1	0	1825.5
Archaea	phylum	Thermoplasmatota	63	53.97	8.3	0.51	1626.5
Archaea	phylum	Thermoproteota	31	38.71	12.3	0.62	1903.5
Bacteria	class	Actinomycetes	3037	44.32	8.8	0.02	6361
Bacteria	class	Alphaproteobacteria	1018	40.47	9	0.4	4223.5
Bacteria	class	Anaerolineae	269	43.12	9.5	0.37	3590
Bacteria	class	Bacilli	1302	38.1	8.3	0.13	4072.5
Bacteria	class	Bacteroidia	900	40	8.9	0.03	3826.5
Bacteria	class	Clostridia	1046	34.89	8.3	0	3264.5
Bacteria	class	Cyanobacteriia	8210	43.13	7.1	0.01	4861.5
Bacteria	class	Dehalococcoidia	25	56	10.6	0.74	1836.5
Bacteria	class	Desulfuromonadia	10224	44.83	8.4	0	3443
Bacteria	class	Elusimicrobia	340	46.76	9	0.12	2410
Bacteria	class	Gammaproteobacteria	2445	40.08	7.7	0.21	3815.5
Bacteria	class	Gracilibacteria	193	39.38	9.2	0.36	1144
Bacteria	class	Koll11	293	38.91	11	0.37	1434.5
Bacteria	class	Marinisomatia	12	25	12.5	0.63	1396
Bacteria	class	Microgenomatia	165	43.03	9.2	0.49	1191.5
Bacteria	class	Minisyncoccia	80	36.25	10.9	0.68	940.5
Bacteria	class	Negativicutes	4447	42.64	5.9	0	2833
Bacteria	class	Patescibacteriia	24	45.83	10.8	0.75	1082
Bacteria	class	Phycisphaerae	11	36.36	2.5	0.71	2504.5
Bacteria	class	Planctomycetia	1854	42.18	7.6	0.04	5843.5
Bacteria	class	Rhodothermia	2334	44.43	8.5	0	2908.5
Bacteria	class	Spirochaetia	1248	39.02	7.7	0	2926
Bacteria	class	Terriglobia	436	40.83	11.3	0.05	5008
Bacteria	class	Thermotogae	2700	41.74	7.1	0	1963
Bacteria	class	Verrucomicrobiia	200	45	9.7	0.57	3258.5
Bacteria	family	Acetobacteraceae	12378	45.24	6	0	3848.5
Bacteria	family	Actinomycetaceae	6241	44.61	6	0	1964
Bacteria	family	Aerococcaceae	5713	43.18	5.2	0	1969
Bacteria	family	Aeromonadaceae	65015	51.66	5.7	0.03	4121.5
Bacteria	family	Alteromonadaceae	17527	44.7	6.6	0.02	3981
Bacteria	family	Amphibacillaceae	22406	43.83	5.8	0	3816
Bacteria	family	Anoxybacillaceae	73592	55.6	4.1	0	3478
Bacteria	family	Bacillaceae	59579	49.32	3.9	0	4268
Bacteria	family	Bacillaceae_G	70655	53.95	2.7	0	6199.5
Bacteria	family	Bacteroidaceae	17672	46.15	6.2	0.01	3308.5
Bacteria	family	Beijerinckiaceae	16555	46.72	6.6	0.01	4785
Bacteria	family	Bifidobacteriaceae	20528	51.71	4.7	0	1746
Bacteria	family	Burkholderiaceae	15880	46.76	6	0.02	6147
Bacteria	family	Campylobacteraceae	14323	46.9	4.9	0.02	1871
Bacteria	family	Carnobacteriaceae	16223	44.02	6	0.01	2373.5
Bacteria	family	Caulobacteraceae	22045	49.25	4.7	0	4099
Bacteria	family	Cellulomonadaceae	29907	48.84	5.2	0.01	3573
Bacteria	family	Cellvibrionaceae	24893	46.01	4.8	0.01	3780
Bacteria	family	Chitinophagaceae	14597	42.06	6.4	0	4591
Bacteria	family	Clostridiaceae	7592	39.86	7.4	0	4051.5
Bacteria	family	CSP1-6	10035	48.42	9.8	0	4481.5
Bacteria	family	Cyanobiaceae	19023	47.73	7.5	0.02	2637
Bacteria	family	Cyclobacteriaceae	14811	42.91	6.7	0	4196.5
Bacteria	family	Dermatophilaceae	16122	47.46	6	0.01	3615
Bacteria	family	Desulfovibrionaceae	8137	40.06	6.6	0	3338
Bacteria	family	DSM-18226	50929	46.6	5.2	0	4762.5
Bacteria	family	Ectothiorhodospiraceae	38659	49.64	4.2	0	2855
Bacteria	family	Enterobacteriaceae	77870	49.93	6.1	0.05	5155.5
Bacteria	family	Enterobacteriaceae_A	2292	44.02	6.4	0.06	594.5
Bacteria	family	Enterococcaceae	27907	48.58	5.7	0.01	2590
Bacteria	family	Flavobacteriaceae	27521	43.58	6.7	0.02	4046.5
Bacteria	family	Fusobacteriaceae	18846	46.65	6.6	0.02	2516
Bacteria	family	Geodermatophilaceae	80815	53.18	4.1	0	4571
Bacteria	family	GWC2-37-13	776	43.43	9.3	0.09	1170.5
Bacteria	family	GWC2-71-9	18867	49.65	9.4	0	3022
Bacteria	family	Halomonadaceae	25226	46.56	5.9	0.02	3854
Bacteria	family	Helicobacteraceae	8660	45.69	5.1	0	1868
Bacteria	family	Hymenobacteraceae	36181	48.67	4.4	0	4410.5
Bacteria	family	Hyphomonadaceae	17472	48.8	8.1	0.01	3442
Bacteria	family	Lachnospiraceae	13755	43.23	6.4	0.04	4305.5
Bacteria	family	Lactobacillaceae	3560	43.6	7.4	0.02	2648
Bacteria	family	Legionellaceae	31640	45.96	6.8	0.03	3067
Bacteria	family	Leptospiraceae	39424	49.36	4	0	4006.5
Bacteria	family	Metamycoplasmataceae	1551	39.65	5.6	0	745
Bacteria	family	Methylomonadaceae	35798	48.84	7.4	0.05	4293.5
Bacteria	family	Methylophilaceae	33891	48.28	7.4	0.01	2411
Bacteria	family	Microbacteriaceae	18617	46.18	6.3	0.12	3343.5
Bacteria	family	Micrococcaceae	17404	45.77	6.4	0.01	3534.5
Bacteria	family	Micromonosporaceae	23553	48.14	5.3	0.01	7284.5
Bacteria	family	Moraxellaceae	16447	48	5	0.02	2792
Bacteria	family	Mycobacteriaceae	14090	47.33	7.1	0.03	5094
Bacteria	family	Mycoplasmataceae	3564	44.53	4.9	0	877
Bacteria	family	NBRC-103111	47857	47.92	5.5	0.02	6594.5
Bacteria	family	Neisseriaceae	23043	49.78	5.9	0.03	2396.5
Bacteria	family	Nitrosomonadaceae	41246	47.08	4.5	0.01	2994.5
Bacteria	family	Nocardioidaceae	22528	48.46	4.8	0.02	4444
Bacteria	family	Nostocaceae	67695	47.64	5.9	0.03	6040
Bacteria	family	Oleiphilaceae	39925	45.66	6.6	0	4051
Bacteria	family	Oscillospiraceae	4410	45.46	8.1	0	2701.5
Bacteria	family	Paenibacillaceae	28317	46.57	5.6	0.02	5861.5
Bacteria	family	Pasteurellaceae	35532	49.92	6	0.01	2297
Bacteria	family	Pelagibacteraceae	289	46.02	11.4	0.36	1071
Bacteria	family	Peptoniphilaceae	1873	42.55	6.1	0	1787
Bacteria	family	Peptostreptococcaceae	12537	44.19	6.4	0	2915
Bacteria	family	Planococcaceae	29628	45.38	5.3	0	3862
Bacteria	family	Propionibacteriaceae	7715	45.85	5.8	0.02	3010
Bacteria	family	Pseudomonadaceae	46756	49.08	5.5	0	4982.5
Bacteria	family	Pseudonocardiaceae	24645	47.48	6.8	0.06	7620
Bacteria	family	Rhizobiaceae	29540	45.93	6.1	0	5500
Bacteria	family	Rhodanobacteraceae	34232	48.07	6	0	3802.5
Bacteria	family	Rhodobacteraceae	28715	45.91	6.4	0.07	4962
Bacteria	family	Rhodocyclaceae	14605	46.38	8.1	0	3989.5
Bacteria	family	Ruminococcaceae	3121	44.47	7.4	0.05	2904.5
Bacteria	family	Selenomonadaceae	20533	48.79	4.7	0	2438
Bacteria	family	Shewanellaceae	52562	49.43	4.5	0.02	4304.5
Bacteria	family	Sphingobacteriaceae	26659	46.99	5.5	0.01	5016.5
Bacteria	family	Sphingomonadaceae	14991	45.91	7.2	0.14	3600.5
Bacteria	family	Spirosomataceae	26424	45.17	5.8	0	5655.5
Bacteria	family	Staphylococcaceae	34930	49.85	3.8	0	2780.5
Bacteria	family	Stappiaceae	54930	48.25	4.7	0.01	5096.5
Bacteria	family	Streptococcaceae	17461	49.03	4.2	0.01	2446.5
Bacteria	family	Streptomycetaceae	50763	52.43	5.5	0	8125.5
Bacteria	family	Streptosporangiaceae	25490	48.6	5.5	0.04	6980.5
Bacteria	family	UBA10450	8784	51.5	9.7	0	3011
Bacteria	family	UBA9973	1041	46.78	9	0.16	711.5
Bacteria	family	Vibrionaceae	49780	51.09	7	0.02	4999.5
Bacteria	family	Weeksellaceae	16542	46.16	5.4	0	2827
Bacteria	family	Xanthobacteraceae	21107	46.65	7.3	0.01	4993.5
Bacteria	family	Xanthomonadaceae	22884	47.79	7.3	0.06	3281.5
Bacteria	genus	Acetobacter	57961	53.83	7	0	3044.5
Bacteria	genus	Achromobacter	222376	60.16	3.2	0	6054
Bacteria	genus	Acinetobacter	107197	54.33	3.7	0	3927
Bacteria	genus	Actinomyces	51971	52.5	6.4	0	2596.5
Bacteria	genus	Aeromonas	174145	57.29	4.8	0.01	4192.5
Bacteria	genus	Amycolatopsis	126055	54.41	4.3	0.01	8523.5
Bacteria	genus	Arthrobacter	108165	56.53	4.8	0	4461
Bacteria	genus	Bacillus	92156	53.59	3.2	0	4281.5
Bacteria	genus	Bacillus_A	210532	57.66	4.1	0.02	6199.5
Bacteria	genus	Bacteroides	86011	51.93	6	0	4221.5
Bacteria	genus	Bartonella	54556	51.1	5.5	0.02	1699
Bacteria	genus	Bifidobacterium	44303	53.27	4.7	0	2186.5
Bacteria	genus	Bradyrhizobium	201708	55.23	4.7	0	8485
Bacteria	genus	Burkholderia	220192	58.85	4	0	7497.5
Bacteria	genus	Butyrivibrio	51226	52.41	4.7	0	3532
Bacteria	genus	Caballeronia	115710	58.26	5.4	0	7289
Bacteria	genus	Campylobacter_A	106512	59.68	6.4	0.26	1984.5
Bacteria	genus	Chryseobacterium	173960	55.05	4	0	4556
Bacteria	genus	Clostridium	31637	46.15	5.4	0.02	3780
Bacteria	genus	Corynebacterium	20886	47.69	5.7	0.02	2664
Bacteria	genus	Curtobacterium	125487	55.92	5	0	3450.5
Bacteria	genus	Enterobacter	204794	63.84	3	0	5130.5
Bacteria	genus	Flavobacterium	170232	55.75	4	0	4642.5
Bacteria	genus	Gordonia	77708	51.59	4.7	0	4696
Bacteria	genus	Helicobacter	107384	62.29	4.6	0.03	1683.5
Bacteria	genus	Lactobacillus	30923	49.47	5	0.03	1921.5
Bacteria	genus	Legionella	73115	50.42	5	0.01	3422
Bacteria	genus	Limosilactobacillus	32006	52.03	5.8	0	2075
Bacteria	genus	Marinobacter	106071	51.39	5.1	0	3819
Bacteria	genus	Mesorhizobium	219771	56.48	5.2	0	6840
Bacteria	genus	Methylobacterium	84886	53.99	4.3	0	5959
Bacteria	genus	Microbacterium	59503	50.78	5	0	3688
Bacteria	genus	Micromonospora	152883	55.93	4.7	0	6407.5
Bacteria	genus	Mycobacterium	81205	52.92	6.2	0	6787
Bacteria	genus	Mycoplasmopsis	3488	45.04	6	0	708
Bacteria	genus	Neisseria	61220	53.4	5.2	0	2484
Bacteria	genus	Nocardia	109196	53.06	4.9	0	7966
Bacteria	genus	Nocardioides	39176	49.43	5.3	0.06	4396
Bacteria	genus	Novosphingobium	46556	51.2	6.2	0.04	4325
Bacteria	genus	Paenibacillus	73722	53.68	4.2	0.02	6458
Bacteria	genus	Pantoea	172149	58.8	4.7	0	4813.5
Bacteria	genus	Paraburkholderia	167294	56.69	3.7	0	7825
Bacteria	genus	Paracoccus	55806	50.63	5.8	0.01	3866
Bacteria	genus	Pedobacter	84953	50.93	4.1	0	4828.5
Bacteria	genus	Photobacterium	103424	53.8	4.8	0.01	4793
Bacteria	genus	Prevotella	29156	47.69	5.1	0.02	2835.5
Bacteria	genus	Pseudoalteromonas	81654	52.35	4.7	0	4735.5
Bacteria	genus	Pseudomonas_E	192022	57.34	4.5	0	6647.5
Bacteria	genus	Psychrobacter	91184	55.06	3.6	0	2692.5
Bacteria	genus	Rhizobium	177428	55.99	3.8	0	7135.5
Bacteria	genus	Shewanella	100109	52.05	4.7	0	4221.5
Bacteria	genus	Sphingobium	93818	52.94	5.6	0	4579
Bacteria	genus	Sphingomonas	45427	52.35	4.8	0	4069.5
Bacteria	genus	Staphylococcus	62252	49.98	4.4	0	2751
Bacteria	genus	Stenotrophomonas	128062	57.62	5.3	0.01	4017.5
Bacteria	genus	Streptococcus	39549	52.02	4.4	0.08	2370.5
Bacteria	genus	Streptomyces	137484	56.07	4.6	0.01	10142
Bacteria	genus	Stutzerimonas	181350	57.68	5.6	0	4359.5
Bacteria	genus	UBA9973	4764	48.95	9.1	0.05	711.5
Bacteria	genus	Udaeobacter	14465	52.71	9.9	0	2864.5
Bacteria	genus	Vibrio	106904	53.69	5.8	0	5479
Bacteria	genus	Xanthomonas	205400	62.17	4.6	0	4619.5
Bacteria	order	Acidimicrobiales	539	47.5	9.7	0.07	2247
Bacteria	order	Actinomycetales	4731	48.15	6.6	0.03	4089
Bacteria	order	Anaerolineales	1837	41.81	10.1	0	3245.5
Bacteria	order	Bacillales	31752	46.48	5.3	0.02	4602.5
Bacteria	order	Bacillales_B	24239	44.37	6.6	0.05	4220.5
Bacteria	order	Bacillales_D	23404	42.87	5.6	0	3976
Bacteria	order	Bacillales_H	18903	43.43	6.7	0	4164.5
Bacteria	order	Bacteroidales	2116	38.37	9.8	0.12	3524
Bacteria	order	Burkholderiales	3303	41.78	8.6	0.03	3535.5
Bacteria	order	Campylobacterales	3382	41.22	8.6	0.02	2455
Bacteria	order	Caulobacterales	5789	44.46	7	0	3488.5
Bacteria	order	Chitinophagales	3968	41.73	8.2	0.01	4466.5
Bacteria	order	Chlamydiales	1832	47.11	9.2	0.01	1546.5
Bacteria	order	Chromatiales	16153	44.99	7.4	0	3753
Bacteria	order	Clostridiales	6263	39.29	7	0	3737.5
Bacteria	order	Coriobacteriales	5093	45.18	6.2	0.03	2000
Bacteria	order	Cyanobacteriales	19524	43.8	6.9	0.05	5781.5
Bacteria	order	Cytophagales	7809	41.71	6.9	0.02	5349.5
Bacteria	order	Deinococcales	7994	43.77	5.9	0	3361
Bacteria	order	Desulfobacterales	2572	40.51	10	0	3967
Bacteria	order	Desulfovibrionales	7632	38.72	6.6	0.03	3379
Bacteria	order	Enterobacterales	5158	42.34	8.8	0.1	4291
Bacteria	order	Erysipelotrichales	3637	41.57	6.6	0	2544.5
Bacteria	order	Flavobacteriales	803	39.23	9.5	0.08	2259
Bacteria	order	Fusobacteriales	4549	44.08	5.3	0	2293
Bacteria	order	Gemmatimonadales	5071	48.18	9.6	0.04	3239
Bacteria	order	GWA2-44-7	839	42.31	7.3	0	1050
Bacteria	order	Lachnospirales	2739	42.72	8.1	0	3130
Bacteria	order	Lactobacillales	4062	41.88	6.6	0	2722
Bacteria	order	Magasanikbacterales	604	46.69	10.2	0.11	948.5
Bacteria	order	Marinisomatales	19	36.84	10	0.72	1337
Bacteria	order	Methylococcales	10789	43.5	8.8	0	3384.5
Bacteria	order	Minisyncoccales	79	44.3	10.3	0.64	618.5
Bacteria	order	Moranbacterales	1561	48.62	8	0	936.5
Bacteria	order	Mycobacteriales	4529	45.95	7.9	0	6431
Bacteria	order	Mycoplasmatales	307	43.32	3.9	0.21	834.5
Bacteria	order	Opitutales	921	43.32	9.4	0	2439
Bacteria	order	Oscillospirales	1038	44.99	8.5	0.03	2970
Bacteria	order	Paenibacillales	24393	44.69	6.3	0.03	6304.5
Bacteria	order	Peptostreptococcales	2811	38.88	7	0	3197
Bacteria	order	Propionibacteriales	7256	45.92	6.9	0.01	3893
Bacteria	order	Pseudomonadales	4626	40.25	8.3	0.02	4529
Bacteria	order	Rhizobiales	6233	41.86	7.6	0.01	4826
Bacteria	order	Rhodospirillales	4220	42.61	9.4	0.08	3748
Bacteria	order	Rickettsiales	378	41.8	9.2	0.08	1400.5
Bacteria	order	Sphingomonadales	7419	47.93	7.8	0.01	3657
Bacteria	order	Staphylococcales	6709	46.28	4.6	0.02	2376
Bacteria	order	Terriglobales	5024	45.88	9.6	0.05	4505.5
Bacteria	order	Tissierellales	2489	34.63	6.9	0.04	2371.5
Bacteria	order	Treponematales	3890	44.68	6.5	0	2775
Bacteria	order	UBA1400	366	37.98	8.4	0.11	1028.5
Bacteria	order	UBA1406	418	42.11	10.1	0	1106
Bacteria	order	UBA6257	95	36.84	11.4	0.69	618.5
Bacteria	order	UBA9973	258	32.56	9.1	0.64	836
Bacteria	order	Veillonellales	6627	44.08	5.6	0	1939.5
Bacteria	order	Verrucomicrobiales	1378	47.75	11.1	0	2631
Bacteria	order	Vicinamibacterales	1313	50.19	9.5	0.03	3961.5
Bacteria	order	Xanthomonadales	10214	44.03	8	0	3493.5
Bacteria	phylum	Acidobacteriota	101	45.54	12	0.58	3611.5
Bacteria	phylum	Actinomycetota	35	40	10.1	0.7	2627
Bacteria	phylum	Bacillota	1831	36.81	8.5	0.16	3272
Bacteria	phylum	Bacteroidota_A	806	39.95	8.9	0.03	2775.5
Bacteria	phylum	Bdellovibrionota	998	45.19	10.1	0.05	3429.5
Bacteria	phylum	Chloroflexota	37	32.43	12.5	0.46	3339
Bacteria	phylum	Cyanobacteriota	1493	40.79	7.7	0	2903
Bacteria	phylum	Desulfobacterota	1009	35.48	9.9	0	3430
Bacteria	phylum	Elusimicrobiota	273	42.12	10.2	0.3	1960
Bacteria	phylum	Myxococcota	208	41.35	10.2	0.38	3876.5
Bacteria	phylum	Nitrospirota	649	31.43	10.4	0.09	2580
Bacteria	phylum	Omnitrophota	150	43.33	10.5	0.47	1706
Bacteria	phylum	Patescibacteriota	12	41.67	12.5	0.63	1144.5
Bacteria	phylum	Planctomycetota	110	40	11.1	0.52	3536.5
Bacteria	phylum	Pseudomonadota	1522	39.62	7.6	0	5220.5
Bacteria	phylum	Spirochaetota	401	44.39	10.2	0.09	3495
Bacteria	phylum	Verrucomicrobiota	322	38.2	10	0.34	3875
Fungi	class	Agaricomycetes	45286	48.78	7.3	0.03	18453
Fungi	class	Chytridiomycetes	11040	50.37	9.1	0	9381
Fungi	class	Dothideomycetes	69222	47.87	6.7	0.02	12134.5
Fungi	class	Eurotiomycetes	64614	50.1	7.5	0.02	10254.5
Fungi	class	Lecanoromycetes	82670	48.89	7.5	0.01	9632.5
Fungi	class	Leotiomycetes	155850	52.49	6.9	0	10725.5
Fungi	class	Pichiomycetes	39078	47.79	6.2	0.03	5989.5
Fungi	class	Saccharomycetes	27296	49.32	5.4	0.01	5449
Fungi	class	Sordariomycetes	83511	48.97	7	0.01	12760
Fungi	class	Tremellomycetes	44339	51.55	6.7	0.03	8296
Fungi	family	Aspergillaceae	241148	54.48	5.3	0	13904.5
Fungi	family	Chaetomiaceae	280676	55.05	5.7	0	10223
Fungi	family	Clavicipitaceae	388578	56.74	4.8	0	8472
Fungi	family	Cryptococcaceae	215946	53.92	4.5	0	7844.5
Fungi	family	Debaryomycetaceae	78246	49.68	5.8	0.01	5993
Fungi	family	Herpotrichiellaceae	280189	53.99	5.9	0	11832.5
Fungi	family	Hypoxylaceae	515237	54.29	4.9	0	11183.5
Fungi	family	Mortierellaceae	176605	55.89	6.6	0	11934
Fungi	family	Nectriaceae	438208	55.82	5.3	0	16509.5
Fungi	family	Pleosporaceae	550730	58.84	5.2	0	12001
Fungi	family	Saccharomycetaceae	71127	48.62	5.4	0.03	5286
Fungi	family	Sporidiobolaceae	153206	54.34	4.4	0	7678.5
Fungi	family	Teloschistaceae	174709	54.13	8	0.01	8199.5
Fungi	family	Xylariaceae	323235	53.28	6.1	0	12409.5
Fungi	genus	Alternaria	642572	64.56	3.7	0.11	11640
Fungi	genus	Aspergillus	343004	53.99	5.5	0	13777.5
Fungi	genus	Coemansia	46981	56.38	9.4	0.01	8884.5
Fungi	genus	Colletotrichum	565787	60.01	4.4	0	15730.5
Fungi	genus	Fusarium	632559	60.17	4.8	0	15899
Fungi	genus	Penicillium	403114	56.38	5	0	12756
Fungi	genus	Trichoderma	586579	59.24	4.1	0	11799.5
Fungi	order	Agaricales	67530	50.6	7.7	0.03	19429.5
Fungi	order	Boletales	144554	52.73	6.9	0	14473
Fungi	order	Eurotiales	167636	53.61	5.9	0	10465
Fungi	order	Helotiales	158638	51.89	6.8	0	13491.5
Fungi	order	Hypocreales	152482	50.68	6.6	0.02	12157.5
Fungi	order	Mucorales	85240	52.1	6.1	0	12183.5
Fungi	order	Mycosphaerellales	139496	51.17	6	0.03	12270
Fungi	order	Onygenales	121745	52.77	7.4	0	8921
Fungi	order	Pezizales	106298	52.08	5.6	0	11551
Fungi	order	Pleosporales	212892	50.07	6.1	0.02	15326
Fungi	order	Polyporales	112360	51.54	7.3	0.02	13015.5
Fungi	order	Serinales	81853	49.12	6	0.01	5962
Fungi	order	Sordariales	209880	52.32	5.2	0	12061.5
Fungi	order	Xylariales	192187	53.87	7.3	0	11876
Fungi	phylum	Ascomycota	11811	44.17	8.1	0	9719
Fungi	phylum	Basidiomycota	14235	46.17	7.3	0.04	10017
Fungi	phylum	Microsporidia	765	38.95	8.8	0.09	3079
Fungi	phylum	Mucoromycota	57218	52.26	7.4	0.01	10984.5
Plant	class	Magnoliopsida	54274	54.55	8.4	0.08	51835.5
Plant	class	Trebouxiophyceae	28518	48.57	7.7	0.03	11024
Plant	family	Brassicaceae	527114	63.68	6	0	36174.5
Plant	family	Malvaceae	222217	63.08	8	0.06	35768
Plant	order	Lamiales	160983	56.66	7.9	0	32685.5
Plant	order	Rosales	303176	58.61	7.9	0	35344
Plant	phylum	Chlorophyta	7363	48.06	8.1	0	11304
Plant	phylum	Streptophyta	31686	53.69	7.8	0	32319
Protist	class	Aconoidasida	11334	48.07	5.5	0.01	5323.5
Protist	family	Peronosporaceae	233786	55.95	7.6	0	18996
Protist	family	Trypanosomatidae	62696	49.75	6.9	0.01	8496.5
Protist	genus	Plasmodium	148102	56.85	4.4	0.01	5671.5
Protist	order	Eucoccidiorida	4852	56.99	7.3	0.04	6933
Protist	phylum	Apicomplexa	2564	48.67	7.7	0.01	5859.5
Protist	phylum	Oomycota	59411	52.85	7	0.01	16491.5

### Sheet: Figure 3A
List of non-monophyletic MTBC lineages
NJ mashtree	NJ mashtree k=31	NJ ska align	FastTree ska align	NJ kamino	FastTree kamino	NJ kamino --genomes	FastTree kamino --genomes
1.1.3 (18 isolates)	1.1.3 (18 isolates)	1.2 (30 isolates)	1.2 (30 isolates)	1.2 (30 isolates)	1.2 (30 isolates)	1.2 (30 isolates)	1.2 (30 isolates)
1.2 (30 isolates)	1.2 (30 isolates)	3.1 (26 isolates)	2.2.2 (6 isolates)	3.1 (26 isolates)	2.2.2 (6 isolates)	3.1 (26 isolates)	2.2.2 (6 isolates)
1.2.1 (16 isolates)	1.2.1 (16 isolates)	6.1 (18 isolates)	3.1 (26 isolates)	6.1 (18 isolates)	3.1 (26 isolates)	6.1 (18 isolates)	3.1 (26 isolates)
1.2.2 (14 isolates)	1.2.2.2 (4 isolates)			La1.7.X-unk4 (6 isolates)		La1.7.X-unk4 (6 isolates)
1.2.2.1 (4 isolates)	2.2.1.1 (4 isolates)					La1.8 (18 isolates)
1.2.2.2 (4 isolates)	3.1 (26 isolates)
3.1 (26 isolates)	3.1.2 (14 isolates)
3.1.2 (14 isolates)	3.1.2.1 (4 isolates)
3.1.2.1 (4 isolates)	4.1 (52 isolates)
4.1 (52 isolates)	4.1.1 (20 isolates)
4.1.1 (20 isolates)	4.1.2 (12 isolates)
4.1.1.3 (6 isolates)	4.2 (32 isolates)
4.1.2 (12 isolates)	4.2.2 (14 isolates)
4.1.2.1.1 (2 isolates)	4.3.1 (10 isolates)
4.1.4 (6 isolates)	4.3.1.1 (4 isolates)
4.2 (32 isolates)	4.3.4 (16 isolates)
4.2.1.1 (4 isolates)	4.4 (30 isolates)
4.2.2 (14 isolates)	4.4.2 (6 isolates)
4.3 (50 isolates)	4.6 (54 isolates)
4.3.1 (10 isolates)	4.6.1.1 (4 isolates)
4.3.1.1 (4 isolates)	4.6.1.2 (4 isolates)
4.3.2.1 (4 isolates)	4.6.2 (14 isolates)
4.3.4 (16 isolates)	4.6.2.1 (4 isolates)
4.4 (30 isolates)	4.8.1 (6 isolates)
4.4.1.1 (6 isolates)	5.1 (38 isolates)
4.4.1.1.1 (2 isolates)	5.1.1 (6 isolates)
4.4.2 (6 isolates)	5.1.2 (6 isolates)
4.5 (8 isolates)	5.1.3 (6 isolates)
4.6 (54 isolates)	5.1.4 (6 isolates)
4.6.1 (14 isolates)	5.1.5 (6 isolates)
4.6.1.1 (4 isolates)	5.2 (8 isolates)
4.6.1.2 (4 isolates)	6 (66 isolates)
4.6.2 (14 isolates)	6.1 (18 isolates)
4.6.2.1 (4 isolates)	6.1.1 (6 isolates)
4.6.2.2 (4 isolates)	6.1.2 (6 isolates)
4.6.4 (6 isolates)	6.1.3 (6 isolates)
4.7 (8 isolates)	6.2.1 (6 isolates)
4.8 (26 isolates)	6.2.2 (6 isolates)
4.8.1 (6 isolates)	6.2.3 (6 isolates)
4.8.2 (6 isolates)	6.3 (18 isolates)
4.9 (14 isolates)	6.3.1 (6 isolates)
4.9.1 (6 isolates)	6.3.2 (6 isolates)
5.1 (38 isolates)	6.3.3 (6 isolates)
5.1.1 (6 isolates)	La1 (104 isolates)
5.1.2 (6 isolates)	La1.2 (14 isolates)
5.1.3 (6 isolates)	La1.4 (8 isolates)
5.1.4 (6 isolates)	La1.7 (26 isolates)
5.1.5 (6 isolates)	La1.7.X-unk4 (6 isolates)
5.2 (8 isolates)	La1.8 (18 isolates)
5.3 (8 isolates)	La1.8.1 (6 isolates)
6 (66 isolates)
6.1 (18 isolates)
6.1.1 (6 isolates)
6.1.2 (6 isolates)
6.1.3 (6 isolates)
6.2.1 (6 isolates)
6.2.2 (6 isolates)
6.2.3 (6 isolates)
6.3 (18 isolates)
6.3.1 (6 isolates)
6.3.2 (6 isolates)
6.3.3 (6 isolates)
La1 (104 isolates)
La1.2 (14 isolates)
La1.4 (8 isolates)
La1.7 (26 isolates)
La1.7.X-unk4 (6 isolates)
La1.8 (18 isolates)
La1.8.1 (6 isolates)

### Sheet: Figure 3B
Numbers of GTDB taxa and alignments
dataset	taxon	monophyletic		non-monophyletic		good alignments	rejected alignments
		≥0.99	<0.99	≥0.99	<0.99
family	genus	681	13	3	4	84	4
order	family	196	18	0	4	33	18
class	order	33	1	3	0	8	18
phylum	class	0	0	0	0	0	17
List of non-monophyletic taxa
taxon	name	tree file	support	alignment length
genus	Virgibacillus	GTDB_family_Amphibacillaceae_FastTree.tree	<0.99	26090
genus	Bacteroides	GTDB_family_Bacteroidaceae_FastTree.tree	≥0.99	20021
genus	Phocaeicola	GTDB_family_Bacteroidaceae_FastTree.tree	≥0.99	20021
genus	Enterococcus	GTDB_family_Enterococcaceae_FastTree.tree	<0.99	41445
genus	Butyribacter	GTDB_family_Lachnospiraceae_FastTree.tree	<0.99	8844
genus	Anaerosphaera	GTDB_family_Peptoniphilaceae_FastTree.tree	<0.99	2509
genus	Pseudaminobacter	GTDB_family_Rhizobiaceae_FastTree.tree	≥0.99	21586
family	Dysgonomonadaceae	GTDB_order_Bacteroidales_FastTree.tree	<0.99	2746
family	Thermaceae	GTDB_order_Deinococcales_FastTree.tree	<0.99	9504
family	UBA2156	GTDB_order_Desulfobacterales_FastTree.tree	<0.99	3461
family	Peptostreptococcaceae	GTDB_order_Peptostreptococcales_FastTree.tree	<0.99	3002
order	Streptomycetales	GTDB_class_Actinomycetes_FastTree.tree	≥0.99	3950
order	S36-B12	GTDB_class_Actinomycetes_FastTree.tree	≥0.99	3950
order	Leptolyngbyales	GTDB_class_Cyanobacteriia_FastTree.tree	≥0.99	8641

### Sheet: reference marker sets
BUSCO set	number of markers
BUSCO bacteria	116
BUSCO Mycobacterium	1512
BUSCO Enterobacteriaceae	874
BUSCO fungi	1122
BUSCO Hypocreales	4349
BUSCO metazoa	672
BUSCO Insecta	3114
